# Single-cell multiomic analysis reveals the involvement of Type I interferon-responsive CD8+ T cells in amyloid beta-associated memory loss

**DOI:** 10.1101/2023.03.18.533293

**Authors:** Nilisha Fernando, Jaanam Gopalakrishnan, Adam Behensky, Lauren Reich, Chunhong Liu, Victor Bass, Michaella Bono, William Montgomery, Raffaella De Pace, Mary Mattapallil, Vijayaraj Nagarajan, Stephen Brooks, Dragan Maric, Rachel R Caspi, Dorian B. McGavern, Han-Yu Shih

## Abstract

Alzheimer’s disease (AD) is the leading cause of dementia worldwide, but there are limited therapeutic options and no current cure. While the involvement of microglia in AD has been highly appreciated, the role of other innate and adaptive immune cells remains largely unknown, partly due to their scarcity and heterogeneity. This study aimed to study non-microglial immune cells in wild type and AD-transgenic mouse brains across different ages. Our results uncovered the presence of a unique CD8+ T cell population that were selectively increased in aging AD mouse brains, here referred to as “disease-associated T cells (DATs)”. These DATs were found to express an elevated tissue-resident memory and Type I interferon-responsive gene signature. Further analysis of aged AD mouse brains showed that these CD8+ T cells were not present in peripheral or meningeal tissues. Preventing CD8+ T cell development in AD-transgenic mice via genetic deletion of beta-2 microglobulin (*B2m*) led to a reduction of amyloid-β plaque formation in aged mice, and improved memory in AD-transgenic mice as early as four months of age. The integration of transcriptomic and epigenomic profiles at the single-cell level revealed potential transcription factors that reshape the regulomes of CD8+ T cells. These findings highlight a critical role for DATs in the progression of AD and provide a new avenue for treatment.
