## Supplemental Table 1 for "Single-cell multiomic analysis reveals the involvement of Type I interferon-responsive CD8+ T cells in amyloid beta-associated memory loss"

### Sheet: DEGs
Lineage	Upregulated in 5xFAD*			Downregulated in 5xFAD*
	1-2 m	4.5-6 m	10-14 m	1-2 m	4.5-6 m	10-14 m
B cells	Fos	Ccl5	Grk6	Sell	Gm10076	AY036118
	Nr4a1	Crem	1500011B03Rik	AY036118	Malt1	Gm42418
	Rel	Gm11808	Sfpq	Gm10076	Lyz2	Lars2
	Irf2bp2	Slc38a2	Il17ra	Usp1	Uba52	Gm10076
	Cebpb	Dynll1	Cmtm6	Stk38	Polr2a	B930036N10Rik
	Rilpl2	Rnaset2a	Ttf1	Slfn2	Rbm3	Sec61a1
	Psma1	Rpl9-ps6	Triap1	Ifi47	1110059E24Rik	Pabpc1
	Ahr	Arhgap24	Foxp1	Ndufb1-ps	Shisa5	5830416I19Rik
	H3f3b	N6amt1	Csnk1e	Gm42418	Rps15	Il10ra
	Pim1	Glrx3			Mapkap1	Gm10062
	Wdfy4	Snrnp70				Acox3
	Tfrc					Uba52
	Ctla4					Akip1
	Nom1
	Dut
	Ubc
	Tob2
	Zfp110
	Hnrnph1
	Leng8
CD4 T cells	Ddx3y	Rbpj	Trgv2	S100a6	Klf2	AY036118
	Gng2	Itga1	Ctsw	Gm10076	Gm10076	Gm42418
	Capza2	Cxcr6	Fgl2	Cdc37	Il7r	Nfkbia
	Ecsit	Mxd4	Plac8	Flna	Hif1a	Dusp5
		Trgv2	Jun	Ndufb1-ps	Lyz2	Lars2
		Lpar6	Klrc1	AY036118	S1pr1	Nr4a1
		Clec2d	Tcrg-C4	Filip1l	Tagap	Sec61a1
		Cmtm7	Klrc2	Rps28	Itga4	Junb
		Serinc3	Klre1	Chmp5	Gpr183	Igkc
		AW112010	Qpct	Sf3a2	Emb	B930036N10Rik
		H2-T23	Nlrc3	Mgst2	Pou2f2	Hist1h4d
		Calm3	Trip11	Rps29	Fos	Pabpc1
		Aopep	Pop5	Psme4	Atp1b3	Ier2
		Spint2	Sh3bgrl3	Rpl35	Ppp1r15a	Gm10076
		Ctsd	Rp9		Adk	S1pr1
		Gpank1	Zfp322a		Stat4	Ctdsp2
		Rnf14	Gpr34		Tyrobp	Hif1a
		Tmem256	Kcnj8		Crem	Tnfrsf4
			Mbnl1		Tcf7	mt-Atp8
			Npm1		Nfkbia	Gpr132
			Abi3		Uba52	Alcam
					Tgif1	Gm10062
					Atp11b	Malt1
					H3f3b	Saraf
					Arid5b	Sub1
					Dnah8	Srsf5
					Slc7a6os	mt-Co1
					Snx18	Gm8369
					mt-Co3	Slx1b
					Dnajb9	Eif4h
					mt-Nd1	Mc1r
					Tnfaip3	H3f3b
					Junb	Ptpn6
					mt-Nd2	Igf2bp2
					Elovl5	Rps25
						5830416I19Rik
						Galnt9
CD8 T cells	Hspa1a	S100a9	Kcnq1ot1	AY036118	Emb	Igkc
	Ly6a	S100a8	Iigp1	Lars2	Gm10076	AY036118
	Gm12840	Trgv2	Itgae	Gm42418	Neurl3	Gm42418
	Pum3	Cxcr6	Inpp4b	Gm10076	Serpinb6b	Lars2
	Pim2	Tcrg-C2	AU020206	Son	Serpinb9	B930036N10Rik
	Setd5	Ifi27l2a	Itga1	mt-Atp8	Dusp5	Gm10076
		Ltb	Isg20	Rps29	Zfp36l2	Vps37b
		BE692007	Ifit3		Junb	Junb
		Xcl1	Gm47283		Hist1h2ap	Cd74
		Gzmk	Cdh1		Klrc1	Ier5l
		Ly6a	Trim12c		Klrk1	Dusp5
		Inpp4b	9930111J21Rik2		Ifngr1	Sec61a1
		2410006H16Rik	Apobec3		Dapl1	Emb
		Id2	BE692007		Fos	Tnfaip3
		AC149090.1	Jun		Fosl2	Fosl2
		Clec2d	Bcl2		P2ry10	Ccl4
		Rnaset2b	4632427E13Rik		Vps37b	Nr4a1
		Cdk6	Slfn8		Crem	Nr4a2
			Ly6a		Malt1	Nr4a3
			Clec2d		Uba52	Sub1
			Mndal		Mxd1	Pabpc1
			Hpgds		Klre1	H2-Ab1
			Ifi213		Actg1	Ubc
			Ctsw		Dennd4a	Ier3
			Atrx		Cytip	Dusp1
			Qpct		Lgals1	H2-Aa
			Herc6		Lilr4b	Rora
			Id2		Tnfaip3	H2-Eb1
			Ifi206		Cxcr4	Pcna
			Rgs10		Cd53	Rgs2
			Ifit1		Nabp1	Plek
			Gm4070		Tra2b	Safb
			Gramd1a		Rgs2	P2ry10
			Cd37		Gramd3	Cited2
			Slfn1		Nr4a1	Cxcr4
			Tasor		Stat4	mt-Atp8
			Zfp652		Ssh2	Hexim1
			Cxcr6		Lgals3	Bhlhe40
			Gbp4		Srsf5	Gpr132
			Trim12a		Icos	Pnrc1
			Snrnp70		Zc3hav1	Hist1h1e
			Ogt		Gpr183	Gpr183
			Cd7		Ppp1r15a	St13
					Msn	Gm10062
					Fus	Tob2
					Hspa5	Ier2
					Klrc2	Zfp36l2
					mt-Nd3	Hsph1
					Arid5a	Ctla4
					Ppp1r16b	Txk
					Dusp1	2900060B14Rik
						Calm2
						5830416I19Rik
						Sertad1
						H3f3b
						Hmgb2
						Camp
						Srsf5
						Xcl1
						Lgals1
						Ccr2
						Rgs16
						Kdm2b
						Flna
						Tra2b
						Hspd1
						S100a11
						Tmed5
						Snrpd3
						AI662270
						Crem
gd T cells	Commd6	Ccl5	Slc25a4	Gm10076	Lyz2	Gm42418
	Traf3ip3	Ier5	C1galt1	Il17a	Gm10076	Lars2
		Pim1	Prxl2c	AY036118	Pcgf5	AY036118
		Chtop	Bcl9	Rpl35	Gpr171	Rps25
		Endog	Ube2w	Rps28	Uba52
			Rpap1	Rps29	Hspa14
			Gm31019	mt-Nd4l	Frs2
			Kdm6bos	Trdv4	Hsp90ab1
				mt-Atp8	Nkiras1
					S100a8
ILC1	Pdgfb	Clec2d	Adgre5	Gm10076	Gm10076	AY036118
	Klrd1	Egr1	Gm36723	Rpl35	Lyz2	Gm42418
	Zdhhc20	Rnaset2b	Txk	Arrb2	Gzmb	Lars2
	Iws1	Rsrp1	Vps28	Snhg12	Pdcd1	Gm10076
		Lmo4	Ppp1r12a	Rps28	Uba52	B930036N10Rik
		AC149090.1	Smu1	Ier3ip1	Ctla2a	Sec61a1
		Snrnp70	Idh3b	Rps29	Lgals1	Pabpc1
		Arid1a	Gimap4	Rpl38	Cables1	Rps25
		Rps27rt	Tspo	Tmem154	Ccr2	Bcl2a1b
		Prpf4b	2310061I04Rik	Ago2	Serpinb9	Gtf2ird2
		Peli1			S100a4	mt-Atp8
		Pura			Hist1h2ap	Gm10062
					Tsc22d3	Ino80b
					Dusp2	Ctps2
					Calr	Igkc
						5830416I19Rik
						Rnf34
ILC2	Nmi	Enah	Nfkbid	Gm10076	Calca	AY036118
	Lman2	Nrgn	Gm26917	Ndufb1-ps	Ramp3	Gm42418
	H2-Q7	Ptpn9	Ahr	Traf3	Cxcl2	Lars2
	Cox14	Trmt61b	P2ry1	AY036118	Lyz2	B930036N10Rik
		Itga4		Nop53	Plaur	Gm10076
		Inpp4b		Rps27	Tent5a	Sec61a1
		Ddx21		Rps28	Crem	Id2
		Clec2d		Rps29	Ifngr1	Snw1
		Gm11808		Arhgef2	Kctd12	mt-Atp8
		Cnn2			Isy1	Gpcpd1
		Gas5			Dennd4a	5830416I19Rik
					Gm10076	Fam32a
					Tnfrsf18	Tpp1
					Lilrb4a	Igkc
					S100a8	Gm10062
					Pdcd1
					Ctla2a
					Igsf5
					Hif1a
					Fgl2
					Ctla2b
					Ikzf3
					Nr3c1
					Dgat1
					Samhd1
					Fam129a
					Zfp36l1
					Rgs2
					Ets2
					Tpd52
					Osbpl9
					Arpc3
					Uba52
					Rell1
					Acsl4
					Nrip1
					Sipa1l1
					Tax1bp1
					Bzw2
					C1qtnf12
					Tnfrsf9
					Tex2
					Snrnp27
					Ldha
					Samsn1
					Zranb1
					Camk4
					Rab11a
					Supt4a
					S100a9
					Tmtc2
					Ifitm3
					Atp2b4
					Tspan13
ILC3	AI662270	Ssbp4	Zfp292	Klf3	Lyz2	Lars2
	Snrk	Ctbp1	Slain1	Ccdc47	Gm10076	Gm42418
	Mrps35	Rpl22l1		Sqstm1	Tnfrsf18	AY036118
	P4ha1			Wtap	Txlng	Gm10076
				Map1lc3a	Trim59	Mfhas1
				Arpc5	Stx2	Fam32a
				Mtch2		Lsm14a
				St3gal3		Gm43305
						Tbcel
						Aftph
						Med12
						Hsp90ab1
						Nek9
						Hcfc2
						Pde6a
Naïve T cells	Cnot6l	Tubb2a	-	Gm10076	Gm10076	-
	Runx1	Crlf3		Rps29
	Tle5	Rasgrp1		AY036118
	Lamp1	Als2cl		Rps28
	Pfdn5	Bloc1s1		Rpl38
	Cep162	Btg1		Rpl35
	Tmem175	Pdlim4
		Malat1
		Ppt2
		Trmt2a
		Zfp182
		Tarbp1
NK cells	Pbxip1	Rnaset2a	Ddit3	AY036118	Lyz2	Myb
	Prkab1	Nae1	Surf2	Sytl3	Gm10076	Irak2
	Gpatch11	Dctn4	Tstd2	Atp5md	Cops4	Slx1b
	Sertad2	Gm11808		Gm10076	Pogk	mt-Co1
		Hsf1		Wipi2	Atg12	B930036N10Rik
		Vps37a			Usp4
		Diablo			Atg2a
					Ppp4r2
					Uba52
					Zfp36l2
					mt-Nd1
NKT cells	Gpr183	Klra5	Satb1	Gm10076	Gm10076	Klri2
	Fyb	Itga1	Cux1	AY036118	Sell	AY036118
	Jagn1	Gzmk	Bcl2	mt-Atp8	Sytl3	Klra6
		H2-T23	Ahr	Rps29	Ms4a4c	B930036N10Rik
		S100a6	Nmd3	Rpl35	Zfp36	Spn
		Fgl2	Rpl12	Rps28	Uba52	Gm42418
		Inpp4b	Slc15a2	Slc39a6	Nsg2	Lars2
		Itm2b	Phc2		Rpl23a	Sec61a1
		Cxcr6	Rpl10		Lyz2	Klra7
		AW112010	Sh3bp5		Rpl28	Gm10076
		Itgb1	Rps15		Rps20	Gm10062
		Cd74	Ift27		Rpl10a
		Gm15472	Rpl18a		Eef1g
		Rsrp1	Bbs9		Rpl5
		Btg2	Rpl37		Rpl21
		Cd7	Rps10		Rpl31
		Mtdh	Rab11fip2		mt-Nd1
		Malat1	Rpl36		Rpl35
		Psmb9			Rplp0
		Kcnj8			Rps26
		H2-Q7			Snrpc
		Rgs2			Rps28
		Arhgap45			Rbm3
		Anxa1			Rpl29
		Ikzf3			Rpl14
		Gm11808			Gramd4
		Son			Eef1b2
		Ifngr1			Rps6
		Dicer1			Rps17
		H2-D1			Rps19
		Aplp2			Rps25
		H2-K1
		Ggnbp2
		Dusp11
		Ost4
		Ubb
		Zfp638
		Rbm39
		Nucks1
		Ctsw
		Rabac1
		Rsbn1l
		Cd3e
		Ptpn22
m, month
*p<0.001, avg_log2FC of > 0.25 (upregulated) or < -0.25 (downregulated) compared to WT.

### Sheet: Shared DEGs (4.5-6 and 10-14 m)
Lineage	Upregulated in 5xFAD	Downregulated in 5xFAD
CD8 T cells	Cxcr6	Emb
	BE692007	Gm10076
	Ly6a	Dusp5
	Inpp4b	Zfp36l2
	Id2	Junb
	Clec2d	Fosl2
		P2ry10
		Vps37b
		Crem
		Lgals1
		Tnfaip3
		Cxcr4
		Tra2b
		Rgs2
		Nr4a1
		Srsf5
		Gpr183
		Dusp1
CD4 T cells	Trgv2	Gm10076
		Hif1a
		S1pr1
		Nfkbia
		H3f3b
		Junb
B cells		Gm10076
		Uba52
ILC1		Gm10076
ILC2		Gm10076
ILC3		Gm10076
NKT cells		Gm10076
